# THE TRANSCRIPTIONAL RESPONSE TO OXIDATIVE STRESS IS INDEPENDENT OF STRESS-GRANULE FORMATION

**DOI:** 10.1101/2021.08.18.456454

**Authors:** Amanjot Singh, Arvind Reddy Kandi, Deepa Jayaprakashappa, Guillaume Thuery, Devam J Purohit, Joern Huelsmeier, Rashi Singh, Sai Shruti Pothapragada, Mani Ramaswami, Baskar Bakthavachalu

**Affiliations:** National Centre for Biological Sciences, TIFR, Bangalore 560065, India; Tata Institute for Genetics and Society Centre at inStem, Bellary Road, Bangalore 560065, India; Trinity College Institute of Neuroscience, School of Genetics and Microbiology, Smurfit Institute of Genetics and School of Natural Sciences, Trinity College Dublin, Dublin-2 Ireland; School of Basic Sciences, Indian Institute of Technology, Mandi 175005, India

**Keywords:** Oxidative stress response, stress granule, RNA-binding protein, transcriptome, chaperone, HSP, G3BP, Rasputin, Ataxin-2, *Drosophila*, S2 cells

## Abstract

Cells respond to stress with translational arrest, robust transcriptional changes, and transcription-independent formation of mRNP assemblies termed stress granules (SGs). Despite considerable interest in the role of SGs in oxidative, unfolded-protein, and viral stress responses, whether and how SGs contribute to stress-induced transcription has not been rigorously examined. To address this issue, we characterized transcriptional changes in *Drosophila* S2 cells induced by acute oxidative-stress and assessed how these were altered under conditions that disrupted SG assembly. Sodium-arsenite stress for 3 hours predominantly resulted in the induction or upregulation of stress-responsive mRNAs whose levels peaked during cell recovery after stress cessation. The stress-transcriptome is enriched in mRNAs coding for protein chaperones, including HSP70 and low molecular-weight heat shock proteins, glutathione transferases, and several non-coding RNAs. Oxidative stress also induced prominent cytoplasmic stress granules that disassembled 3-hours after stress cessation. As expected, RNAi-mediated knockdown of the conserved G3BP1/ Rasputin protein inhibited stress-granule assembly. However, this disruption had no significant effect on the stress-induced transcriptional response or stress-induced translational arrest. Thus, SG assembly and stress-induced effects on gene expression appear to be driven by distinctive signaling processes. We suggest that while SG assembly represents a fast, transient mechanism, the transcriptional response enables a slower, longer-lasting mechanism for adaptation to and recovery from cell stress.
