## Supplementary File 2 for "THE TRANSCRIPTIONAL RESPONSE TO OXIDATIVE STRESS IS INDEPENDENT OF STRESS-GRANULE FORMATION"

### Sheet: Sheet1
Supplementary Table 1: Summary of read data generated, quality control and mapping on the Drosophila genome for different samples
	Sample Name	Million reads (Single end-1x50bp)	% >= Q30	Mean Quality Score	Mapping Percentage
	control 3h	9.68	96.92	38.11	0.7022
	control 3h	11.94	96.89	38.09	0.6904
	control 3h	12.06	96.98	38.14	0.6878
	stress 3h	12.78	96.96	38.15	0.6478
	stress 3h	13.5	96.9	38.11	0.6576
	stress 3h	10.9	95.55	37.5	0.6752
	stress 3h, recovery 3h	15.32	96.9	38.11	0.652
	stress 3h, recovery 3h	14.5	96.91	38.12	0.65
	stress 3h, recovery 3h	13.32	96.9	38.12	0.6511
	Mock RNAi - control, 3h	14.7	96.7	38.05	0.7121
	Mock RNAi - control, 3h	15.42	96.71	38.03	0.6945
	Mock RNAi - control, 3h	11.58	94.91	37.07	0.6663
	Mock RNAi - stress, 3h	15.2	96.69	38.02	0.6741
	Mock RNAi - stress, 3h	13.72	96.63	38	0.7019
	Mock RNAi - stress, 3h	13.84	96.73	38.04	0.6811
	Mock RNAi - recovery, 3h	18.68	97.32	38.18	0.636
	Mock RNAi - recovery, 3h	17.7	97.24	38.15	0.6435
	Mock RNAi - recovery, 3h	18.9	97.31	38.17	0.653
	Rin RNAi - control, 3h	14.92	96.74	38.05	0.6616
	Rin RNAi - control, 3h	14.98	96.75	38.05	0.6752
	Rin RNAi - control, 3h	14.72	96.73	38.03	0.6839
	Rin RNAi - stress, 3h	16.78	96.77	38.06	0.6467
	Rin RNAi - stress, 3h	15.6	96.76	38.07	0.6786
	Rin RNAi - stress, 3h	19.46	97.34	38.19	0.6507
	Rin RNAi - recovery, 3h	18.36	97.3	38.18	0.603
	Rin RNAi - recovery, 3h	18.94	97.22	38.14	0.6151
	Rin RNAi - recovery, 3h	14.14	93.52	36.68	0.632
	Click-iT - control, 3h	14.56	97.54	38.33	0.0677
	Click-iT - control, 3h	12.8	97.39	38.28	0.178
	Click-iT - control, 3h	16.84	97.59	38.34	0.0492
	Click-iT - stress, 3h	16.92	97.62	38.35	0.1283
	Click-iT - stress, 3h	16.96	97.59	38.34	0.2288
	Click-iT - stress, 3h	17.52	97.57	38.33	0.2281
	Click-iT - recovery, 3h	7.6	96.08	37.93	0.1012
	Click-iT - recovery, 3h	9.36	95.69	37.86	0.036
	Click-iT - recovery, 3h	17.3	96.61	38.02	0.0155
