## Supplementary File 6 for "THE TRANSCRIPTIONAL RESPONSE TO OXIDATIVE STRESS IS INDEPENDENT OF STRESS-GRANULE FORMATION"

### Sheet: Sheet1
List of primers used for generating dsRNAs
Rin dsRNA Forward	TAATACGACTCACTATAGGGCCAGACAGATTTTCATAGTGCG
Rin dsRNA Reverse	TAATACGACTCACTATAGGGTGGCCATCATTGGATAGCTC
GFP dsRNA Forward	TAATACGACTCACTATAGGGATGGTGAGCAAGGGCGAGGAG
GFP dsRNA Reverse	TAATACGACTCACTATAGGGCTTGTACAGCTCGTCCATGCCG
